# Miniature spatial transcriptomics for studying parasite-endosymbiont relationships at the micro scale

**DOI:** 10.1101/2022.11.23.517653

**Authors:** Hailey Sounart, Denis Voronin, Yuvarani Masarapu, Matthew Chung, Sami Saarenpää, Elodie Ghedin, Stefania Giacomello

**Affiliations:** Department of Gene Technology, KTH Royal Institute of Technology, SciLifeLab, Stockholm, Sweden; Systems Genomics Section, Laboratory of Parasitic Diseases, National Institute of Allergy and Infectious Diseases, National Institutes of Health, Bethesda, Maryland, United States

**Author notes:** **Materials & Correspondence** Correspondence to Stefania Giacomello and Elodie Ghedin. First shared authors (Hailey Sounart, Denis Voronin).

## Abstract

Several important human infectious diseases are caused by microscale-sized parasitic nematodes like filarial worms. Filarial worms have their own spatial tissue organization and to uncover this tissue structure, we need methods that can spatially resolve these miniature specimens. Most filarial worms evolved a mutualistic association with endosymbiotic bacteria *Wolbachia*, however, the mechanisms underlying the dependency of filarial worms on the fitness of these bacteria remain unknown. As *Wolbachia* is essential for the development, reproduction, and survival of filarial worms, we focused on studying a posterior region containing reproductive tissue and developing embryos of adult female *Brugia malayi* worms. To spatially explore how *Wolbachia* interacts with the worm’s reproductive system, we performed a spatial characterization using Spatial Transcriptomics (ST) across our region of interest. We provide a proof-of-concept for miniature-ST to explore spatial gene expression patterns in small sample types, demonstrating the method’s ability to uncover nuanced tissue region expression patterns, observe the spatial localization of key *B. malayi* - *Wolbachia* pathway genes, and co-localize the *B. malayi* spatial transcriptome in *Wolbachia* tissue regions. We envision our approach to open up new scenarios for the study of infectious diseases caused by micro-scale parasitic worms.
