## Supplementary Table 1 for "Miniature spatial transcriptomics for studying parasite-endosymbiont relationships at the micro scale"

### Sheet: SR_summary_stats
Supplementary Table 1. Spatial transcriptomics summary. Raw sequence library information for the samples and sample sections used in the study as output from 10X Genomics Space Ranger.
sample_id	worm_id	slide_id	sub_array	Number of Spots Under Tissue	Number of Reads	Mean Reads per Spot	Mean Reads Under Tissue per Spot	Fraction of Spots Under Tissue	Median Genes per Spot (bmalayi)	Median Genes per Spot (wBm)	Median UMI Counts per Spot (bmalayi)	Median UMI Counts per Spot (wBm)	Valid Barcodes	Valid UMIs	Sequencing Saturation	Q30 Bases in Barcode	Q30 Bases in RNA Read	Q30 Bases in UMI	Reads Mapped to Genome (bmalayi)	Reads Mapped to Genome (wBm)	Reads Mapped Confidently to Genome (bmalayi)	Reads Mapped Confidently to Genome (wBm)	Reads Mapped Confidently to Transcriptome (bmalayi)	Reads Mapped Confidently to Transcriptome (wBm)	Fraction Reads in Spots Under Tissue (bmalayi)	Fraction Reads in Spots Under Tissue (wBm)	Total Genes Detected (bmalayi)	Total Genes Detected (wBm)
V10F24-041_A1	BM1	V10F24-041	A1	252	11104790	44066.6	24880.9	0.0504808	497.5	0	1071.5	0	0.972482	0.998715	0.813339	0.94494	0.897873	0.945757	0.910612	0.00021045	0.846413	0.000203696	0.357502	0.000203696	0.613837	0.856364	6493	3
V10F24-041_B1	BM2	V10F24-041	B1	214	12863137	60108.1	35093.3	0.0428686	362	0	706.5	0	0.970584	0.998866	0.894842	0.945943	0.893592	0.945456	0.916706	0.00096555	0.846544	0.000891073	0.419782	0.000890529	0.61493	0.408952	6391	16
V10F24-041_D1	BM3	V10F24-041	D1	97	9920116	102269	50929.2	0.0194311	462	2	893	3	0.97236	0.998717	0.888817	0.942436	0.89789	0.945537	0.735934	0.00225179	0.645057	0.00200683	0.269216	0.00200653	0.518094	0.649819	4749	33
