## Supplementary Table 4 for "Miniature spatial transcriptomics for studying parasite-endosymbiont relationships at the micro scale"

### Sheet: pathway_genes
Supplementary Table 4. Pathways of interest genes. Genes associated with glycolysis, gluconeogenesis, lactate dehydrogenase, and enzymes that convert cysteine amino acids to pyruvate.
WormBase Gene ID	Public Name	EC	Pathway	expression from our studies	Log2 DvsC	Sequence Name	Other Name	WormPep	Protein Domain	Expr_pattern Tissue	Genomic Study Tissue	Expr_pattern LifeStage	Genomic Study LifeStage	Gene Ontology Association	Concise Description	Automated Description	Expression Cluster Summary	Reference	chokepoints
WBGene00234007	Bm13746	EC:5.4.2.2	glycolysis			Bm13746	TAG13746, Bm1_15740A, TAG12051, TAG13572, Bm1_15740	BM42841	BM42841|HMMPANTHER:PTHR22573|PRINTS:PR00509|SCANPROSITE:PS00710|PFAM:PF02878|PFAM:PF00408|PFAM:PF02879|PFAM:PF02880|SUPERFAMILY:SSF53738|SUPERFAMILY:SSF55957|INTERPRO:IPR005841|INTERPRO:IPR005843|INTERPRO:IPR005844|INTERPRO:IPR005845|INTERPRO:IPR005846|INTERPRO:IPR016055|INTERPRO:IPR036900|Active_site	N.A.	N.A.	N.A.	N.A.	carbohydrate metabolic process, "intramolecular transferase activity, phosphotransferases", "organic substance metabolic process"	N.A.	Is predicted to enable intramolecular transferase activity, phosphotransferases. Is an ortholog of C. elegans R05F9.6.	N.A.	WBPaper00045439|pmid24853112	WBGene00234007
WBGene00226800	Bm6539	EC:5.4.2.2	glycolysis			Bm6539	TAG6539, Bm1_18455A, Bm1_18460A, TAG11413, TAG12227, Bm1_18455, Bm1_18460	BM48898	BM48898|HMMPANTHER:PTHR45745|PRINTS:PR00509|SCANPROSITE:PS00710|PFAM:PF02879|PFAM:PF02878|PFAM:PF02880|PFAM:PF00408|SUPERFAMILY:SSF53738|SUPERFAMILY:SSF55957|INTERPRO:IPR005841|INTERPRO:IPR005843|INTERPRO:IPR005844|INTERPRO:IPR005845|INTERPRO:IPR005846|INTERPRO:IPR016055|INTERPRO:IPR036900	N.A.	N.A.	N.A.	N.A.	carbohydrate metabolic process, "intramolecular transferase activity, phosphotransferases", "organic substance metabolic process"	N.A.	Is predicted to enable intramolecular transferase activity, phosphotransferases. Is an ortholog of C. elegans Y43F4B.5.	N.A.	WBPaper00045439|pmid24853112	WBGene00226800
WBGene00234111	Bma-fbp-1	EC:3.1.3.11	glycolysis			Bm13850	Bm-fbp-1, TAG13850, Bm1_37105	BM19029	BM19029|HMMPANTHER:PTHR11556|HMMPANTHER:PTHR11556:SF1|PIRSF:PIRSF000904|PIRSF:PIRSF500210|PRINTS:PR00115|SCANPROSITE:PS00124|PFAM:PF18913|PFAM:PF00316|SUPERFAMILY:SSF56655|INTERPRO:IPR000146|INTERPRO:IPR028343|INTERPRO:IPR033391|INTERPRO:IPR044015	N.A.	N.A.	N.A.	N.A.	carbohydrate metabolic process, "fructose 1,6-bisphosphate 1-phosphatase activity", "phosphatase activity"	N.A.	Is predicted to enable fructose 1,6-bisphosphate 1-phosphatase activity. Is an ortholog of C. elegans fbp-1.	N.A.	N.A.	WBGene00234111
WBGene00227349	Bm7088	EC:2.7.1.11	glycolysis			Bm7088	TAG7088, Bm1_01930A, Bm1_01930	BM41148	BM41148|HMMPANTHER:PTHR13697|PIRSF:PIRSF000533|PRINTS:PR00476|SCANPROSITE:PS00433|TIGRFAM:TIGR02478|PFAM:PF00365|SUPERFAMILY:SSF53784|INTERPRO:IPR000023|INTERPRO:IPR009161|INTERPRO:IPR022953|INTERPRO:IPR035966|Active_site	N.A.	N.A.	N.A.	N.A.	6-phosphofructokinase activity, "ATP binding", "cytoplasm", "fructose 6-phosphate metabolic process", "glycolytic process"	N.A.	Is predicted to enable 6-phosphofructokinase activity and ATP binding activity. Is an ortholog of C. elegans pfk-1.1 and pfk-1.2.	N.A.	WBPaper00045439|pmid24853112
WBGene00227350	Bm7089	EC:2.7.1.11	glycolysis			Bm7089	TAG7089, Bm1_27025A, Bm1_27025	BM25695	BM25695|HMMPANTHER:PTHR13697|PIRSF:PIRSF000533|PRINTS:PR00476|SCANPROSITE:PS00433|TIGRFAM:TIGR02478|PFAM:PF00365|SUPERFAMILY:SSF53784|INTERPRO:IPR000023|INTERPRO:IPR009161|INTERPRO:IPR022953|INTERPRO:IPR035966|Active_site	N.A.	digestive tract	N.A.	Brugia adult, Brugia life stage, nematode adult	6-phosphofructokinase activity, "ATP binding", "cytoplasm", "fructose 6-phosphate metabolic process", "glycolytic process"	N.A.	Is predicted to enable 6-phosphofructokinase activity and ATP binding activity. Is an ortholog of C. elegans pfk-1.1 and pfk-1.2.	Enriched in digestive tract according to proteomic study.	WBPaper00045439|pmid24853112
WBGene00228818	Bm8557	EC:2.7.1.11	glycolysis			Bm8557	TAG8557, Bm1_31220	BM46446	BM46446|HMMPANTHER:PTHR13697|PRINTS:PR00476|SCANPROSITE:PS00433|TIGRFAM:TIGR02478|PFAM:PF00365|SUPERFAMILY:SSF53784|INTERPRO:IPR000023|INTERPRO:IPR009161|INTERPRO:IPR022953|INTERPRO:IPR035966	N.A.	N.A.	N.A.	N.A.	6-phosphofructokinase activity, "ATP binding", "cytoplasm", "fructose 6-phosphate metabolic process", "glycolytic process"	N.A.	Is predicted to enable 6-phosphofructokinase activity and ATP binding activity. Is an ortholog of C. elegans pfk-1.1 and pfk-1.2.	Affected by ivermectin according to RNA-seq.	N.A.
WBGene00223396	Bma-aldo-2	EC:4.1.2.13	glycolysis	High in Adults; low in Doxy-treated (3, 6d) adults vs control		Bm3135	Bm-aldo-2, TAG3135, Bm1_09045A, Bm1_09045	BM01812	BM01812|HMMPANTHER:PTHR11627:SF20|HMMPANTHER:PTHR11627|SCANPROSITE:PS00158|PFAM:PF00274|SUPERFAMILY:SSF51569|INTERPRO:IPR000741|INTERPRO:IPR013785|Active_site	N.A.	N.A.	N.A.	N.A.	catalytic activity, "fructose-bisphosphate aldolase activity", "glycolytic process"	N.A.	Is predicted to enable fructose-bisphosphate aldolase activity. Is an ortholog of C. elegans aldo-2.	N.A.	WBPaper00041798|pmid22496777, WBPaper00045439|pmid24853112, WBPaper00049458|pmid27078260	WBGene00223396
WBGene00225841	Bma-aldo-1	EC:4.1.2.13	glycolysis	High in Adults; low in Doxy-treated (3, 6d) adults vs control		Bm5580	Bm-aldo-1, TAG5580, Bm1_15350A, Bm1_15350	BM03010	BM03010|HMMPANTHER:PTHR11627|HMMPANTHER:PTHR11627:SF3|SCANPROSITE:PS00158|PFAM:PF00274|SUPERFAMILY:SSF51569|INTERPRO:IPR000741|INTERPRO:IPR013785|Active_site	N.A.	male	N.A.	Brugia adult, Brugia life stage	catalytic activity, "fructose-bisphosphate aldolase activity", "glycolytic process"	N.A.	Is predicted to enable fructose-bisphosphate aldolase activity. Is an ortholog of C. elegans aldo-1.	Enriched in male according to proteomic study.	WBPaper00041798|pmid22496777, WBPaper00045439|pmid24853112, WBPaper00049458|pmid27078260, WBPaper00054200|pmid29659599	WBGene00225841
WBGene00234141	Bma-tpi-1	EC:5.3.1.1	glycolysis		-2.19155	Bm13880	Bm-tpi-1, TAG13880, Bm1_29130A, Bm1_29130	BM02846	BM02846|HMMPANTHER:PTHR21139|HMMPANTHER:PTHR21139:SF2|PFSCAN:PS51440|SCANPROSITE:PS00171|TIGRFAM:TIGR00419|PFAM:PF00121|SUPERFAMILY:SSF51351|INTERPRO:IPR000652|INTERPRO:IPR013785|INTERPRO:IPR035990|Active_site	N.A.	male	N.A.	Brugia adult, Brugia L3, Brugia L4, Brugia life stage, Brugia young adult	catalytic activity, "triose-phosphate isomerase activity"	N.A.	Is predicted to enable triose-phosphate isomerase activity. Is an ortholog of C. elegans tpi-1. In C. elegans, tpi-1 Is involved in cell redox homeostasis and determination of adult lifespan.	Enriched in male according to proteomic study.	WBPaper00044924|pmid24586152, WBPaper00045439|pmid24853112, WBPaper00050795|pmid26812604, WBPaper00054200|pmid29659599
WBGene00225232	Bm4971	EC:1.2.1.12	glycolysis			Bm4971	TAG4971, Bm1_10945A, Bm1_57265A, Bm1_10945, Bm1_57265	BM29088, BM25545, BM46232	BM29088|HMMPANTHER:PTHR10836:SF79|HMMPANTHER:PTHR10836|PRINTS:PR00078|SCANPROSITE:PS00071|PFAM:PF02800|SUPERFAMILY:SSF51735|SUPERFAMILY:SSF55347|INTERPRO:IPR020829|INTERPRO:IPR020831|INTERPRO:IPR036291, BM25545|HMMPANTHER:PTHR10836|HMMPANTHER:PTHR10836:SF65|PRINTS:PR00078|PFAM:PF02800|SUPERFAMILY:SSF55347|INTERPRO:IPR020829|INTERPRO:IPR020831, BM46232|HMMPANTHER:PTHR10836|HMMPANTHER:PTHR10836:SF6…	N.A.	N.A.	N.A.	N.A.	glucose metabolic process, "NAD binding", "NADP binding", "oxidoreductase activity, acting on the aldehyde or oxo group of donors, NAD or NADP as acceptor"	N.A.	Is predicted to enable NAD binding activity\; NADP binding activity\; and oxidoreductase activity, acting on the aldehyde or oxo group of donors, NAD or NADP as acceptor. Is an ortholog of C. elegans gpd-2\; gpd-3\; and gpd-1.	Affected by ivermectin according to RNA-seq.	WBPaper00041798|pmid22496777, WBPaper00045439|pmid24853112, WBPaper00049475|pmid27080764, WBPaper00053921|pmid22664436
WBGene00225960	Bm5699	EC:1.2.1.12	glycolysis			Bm5699	TAG5699, TAG13505, Bm1_57265A, Bm1_41940	BM19881	BM19881|HMMPANTHER:PTHR10836:SF65|HMMPANTHER:PTHR10836|PIRSF:PIRSF000149|PRINTS:PR00078|SCANPROSITE:PS00071|SMART:SM00846|TIGRFAM:TIGR01534|PFAM:PF00044|PFAM:PF02800|SUPERFAMILY:SSF55347|SUPERFAMILY:SSF51735|INTERPRO:IPR006424|INTERPRO:IPR020828|INTERPRO:IPR020829|INTERPRO:IPR020831|INTERPRO:IPR036291|Active_site	N.A.	N.A.	N.A.	N.A.	glucose metabolic process, "NAD binding", "NADP binding", "oxidoreductase activity, acting on the aldehyde or oxo group of donors, NAD or NADP as acceptor"	N.A.	Is predicted to enable NAD binding activity\; NADP binding activity\; and oxidoreductase activity, acting on the aldehyde or oxo group of donors, NAD or NADP as acceptor. Is an ortholog of C. elegans gpd-2\; gpd-3\; and gpd-1.	N.A.	WBPaper00041798|pmid22496777, WBPaper00049475|pmid27080764, WBPaper00053921|pmid22664436, WBPaper00054200|pmid29659599
WBGene00234100	Bma-pgk-1	EC:2.7.2.3	glycolysis			Bm13839	Bm-pgk-1, TAG13839, Bm1_01925A, Bm1_01925	BM02309	BM02309|HMMPANTHER:PTHR11406:SF0|HMMPANTHER:PTHR11406|PIRSF:PIRSF000724|PRINTS:PR00477|SCANPROSITE:PS00111|PFAM:PF00162|SUPERFAMILY:SSF53748|INTERPRO:IPR001576|INTERPRO:IPR015824|INTERPRO:IPR036043	N.A.	N.A.	N.A.	N.A.	glycolytic process, "phosphoglycerate kinase activity"	N.A.	Is predicted to enable phosphoglycerate kinase activity. Is an ortholog of C. elegans pgk-1.	N.A.	WBPaper00045439|pmid24853112, WBPaper00050771|pmid28192198, WBPaper00050795|pmid26812604, WBPaper00057234|pmid31446011
WBGene00233578	Bma-ipgm-1	EC:5.4.2.12	glycolysis			Bm13317	TAG13317, TAG4517, Bm1_04665A, Bm_iPGM, Bm1_04665	BM41872	BM41872|HMMPANTHER:PTHR31637:SF0|HMMPANTHER:PTHR31637|PIRSF:PIRSF001492|TIGRFAM:TIGR01307|PFAM:PF06415|PFAM:PF01676|SUPERFAMILY:SSF53649|SUPERFAMILY:SSF64158|INTERPRO:IPR005995|INTERPRO:IPR006124|INTERPRO:IPR011258|INTERPRO:IPR017850|INTERPRO:IPR036646|Active_site	N.A.	N.A.	N.A.	N.A.	catalytic activity, "cytoplasm", "glucose catabolic process", "manganese ion binding", "metal ion binding", "phosphoglycerate mutase activity"	N.A.	Is predicted to enable manganese ion binding activity and phosphoglycerate mutase activity. Is an ortholog of C. elegans ipgm-1. In C. elegans, ipgm-1 Is involved in cellular carbohydrate metabolic process.	N.A.	WBPaper00024424|pmid15234973, WBPaper00031037|pmid17897734, WBPaper00044709|pmid24416464, WBPaper00045439|pmid24853112, WBPaper00045538|pmid25061608, WBPaper00051180|pmid23829972, WBPaper00053967|pmid21704748, WBPaper00054200|pmid29659599, WBPaper00056358|pmid28368002
WBGene00234226	Bma-enol-1	EC:4.2.1.11	glycolysis			Bm13965	TAG13965, Bm1_24115A, Bm1_24115, Bma-enol-1.2	BM06849	BM06849|HMMPANTHER:PTHR11902|PIRSF:PIRSF001400|PRINTS:PR00148|SCANPROSITE:PS00164|SMART:SM01192|SMART:SM01193|TIGRFAM:TIGR01060|PFAM:PF03952|PFAM:PF00113|SUPERFAMILY:SSF51604|SUPERFAMILY:SSF54826|INTERPRO:IPR000941|INTERPRO:IPR020810|INTERPRO:IPR020811|INTERPRO:IPR029017|INTERPRO:IPR036849|Active_site	N.A.	N.A.	N.A.	N.A.	glycolytic process, "magnesium ion binding", "phosphopyruvate hydratase activity", "phosphopyruvate hydratase complex"	N.A.	Is predicted to enable magnesium ion binding activity and phosphopyruvate hydratase activity. Is an ortholog of C. elegans enol-1.	N.A.	WBPaper00045439|pmid24853112, WBPaper00053967|pmid21704748, WBPaper00054200|pmid29659599
WBGene00225601	Bma-pck-2	EC:2.7.1.40	glycolysis			Bm5340	TAG5340, Bm1_17155A, Bm1_17160A, Bm1_17155, Bm1_17160	BM46045	BM46045|HMMPANTHER:PTHR11561|HMMPANTHER:PTHR11561:SF13|PIRSF:PIRSF001348|SCANPROSITE:PS00505|PFAM:PF00821|PFAM:PF17297|SUPERFAMILY:SSF68923|SUPERFAMILY:SSF53795|INTERPRO:IPR008209|INTERPRO:IPR008210|INTERPRO:IPR013035|INTERPRO:IPR035077|INTERPRO:IPR035078|Active_site	N.A.	N.A.	N.A.	N.A.	gluconeogenesis, "GTP binding", "phosphoenolpyruvate carboxykinase activity", "purine nucleotide binding"	N.A.	Is predicted to enable GTP binding activity and phosphoenolpyruvate carboxykinase activity. Is an ortholog of C. elegans pck-2.	N.A.	WBPaper00045439|pmid24853112
WBGene00226459	Bma-pck-1	EC:2.7.1.40	glycolysis			Bm6198	Bm-pck-1, TAG6198, Bm1_25195A, Bm1_25195	BM45637, BM37827, BM48562	BM45637|HMMPANTHER:PTHR11561:SF13|HMMPANTHER:PTHR11561|PIRSF:PIRSF001348|SCANPROSITE:PS00505|PFAM:PF00821|PFAM:PF17297|SUPERFAMILY:SSF53795|SUPERFAMILY:SSF68923|INTERPRO:IPR008209|INTERPRO:IPR008210|INTERPRO:IPR013035|INTERPRO:IPR035077|INTERPRO:IPR035078|Active_site, BM37827|HMMPANTHER:PTHR11561:SF13|HMMPANTHER:PTHR11561|SCANPROSITE:PS00505|PFAM:PF00821|SUPERFAMILY:SSF53795|INTERPRO:IPR008209|IN…	N.A.	N.A.	N.A.	N.A.	gluconeogenesis, "GTP binding", "phosphoenolpyruvate carboxykinase activity", "purine nucleotide binding"	N.A.	Is predicted to enable GTP binding activity and phosphoenolpyruvate carboxykinase activity. Is an ortholog of C. elegans pck-1.	N.A.	WBPaper00045439|pmid24853112
WBGene00223851	Bm3590	EC:2.7.1.40	glycolysis	High in L4, Adult males and females	2.17704	Bm3590	TAG3590, Bm1_35910A, TAG8376, Bm1_35910	BM33051, BM48524	BM33051|HMMPANTHER:PTHR11817|HMMPANTHER:PTHR11817:SF83|PRINTS:PR01050|SCANPROSITE:PS00110|TIGRFAM:TIGR01064|PFAM:PF02887|PFAM:PF00224|SUPERFAMILY:SSF50800|SUPERFAMILY:SSF51621|SUPERFAMILY:SSF52935|INTERPRO:IPR001697|INTERPRO:IPR011037|INTERPRO:IPR015793|INTERPRO:IPR015795|INTERPRO:IPR015806|INTERPRO:IPR015813|INTERPRO:IPR036918|INTERPRO:IPR040442, BM48524|HMMPANTHER:PTHR11817:SF83|HMMPANTHER:PTHR…	N.A.	N.A.	N.A.	N.A.	catalytic activity, "glycolytic process", "magnesium ion binding", "potassium ion binding", "pyruvate kinase activity"	N.A.	Is predicted to enable magnesium ion binding activity\; potassium ion binding activity\; and pyruvate kinase activity. Is an ortholog of C. elegans pyk-1 and pyk-2.	N.A.	WBPaper00045439|pmid24853112, WBPaper00054200|pmid29659599
WBGene00228293	Bm8032	EC:2.7.1.40	glycolysis			Bm8032	Bm-pyk-2, TAG8032, Bm1_06140A, TAG11581, TAG13357, Bm1_26915A, Bma-pyk-2, Bm1_26915, Bm1_06140	BM41975	BM41975|HMMPANTHER:PTHR11817|HMMPANTHER:PTHR11817:SF83|PRINTS:PR01050|SCANPROSITE:PS00110|TIGRFAM:TIGR01064|PFAM:PF02887|PFAM:PF00224|SUPERFAMILY:SSF52935|SUPERFAMILY:SSF51621|SUPERFAMILY:SSF50800|INTERPRO:IPR001697|INTERPRO:IPR011037|INTERPRO:IPR015793|INTERPRO:IPR015795|INTERPRO:IPR015806|INTERPRO:IPR015813|INTERPRO:IPR036918|INTERPRO:IPR040442	N.A.	N.A.	N.A.	N.A.	catalytic activity, "glycolytic process", "magnesium ion binding", "potassium ion binding", "pyruvate kinase activity"	N.A.	Is predicted to enable magnesium ion binding activity\; potassium ion binding activity\; and pyruvate kinase activity. Is an ortholog of O. volvulus OVOC9802.	N.A.	WBPaper00045439|pmid24853112
WBGene00230482	Bm10221	EC:2.7.1.40	glycolysis			Bm10221	TAG10221, Bm1_35895A, Bm1_35900A, TAG7725, Bm1_35895	BM34900	BM34900|HMMPANTHER:PTHR11817|HMMPANTHER:PTHR11817:SF83|PRINTS:PR01050|SCANPROSITE:PS00110|TIGRFAM:TIGR01064|PFAM:PF00224|PFAM:PF02887|SUPERFAMILY:SSF52935|SUPERFAMILY:SSF51621|SUPERFAMILY:SSF50800|INTERPRO:IPR001697|INTERPRO:IPR011037|INTERPRO:IPR015793|INTERPRO:IPR015795|INTERPRO:IPR015806|INTERPRO:IPR015813|INTERPRO:IPR036918|INTERPRO:IPR040442	N.A.	N.A.	N.A.	N.A.	catalytic activity, "glycolytic process", "magnesium ion binding", "potassium ion binding", "pyruvate kinase activity"	N.A.	Is predicted to enable magnesium ion binding activity\; potassium ion binding activity\; and pyruvate kinase activity. Is an ortholog of O. volvulus OVOC593.	N.A.	WBPaper00045439|pmid24853112, WBPaper00057333|pmid31513600
WBGene00230483	Bm10222	EC:2.7.1.40	glycolysis			Bm10222	TAG10222, Bm1_35915A, Bm1_35915	BM00116	BM00116|HMMPANTHER:PTHR11817|HMMPANTHER:PTHR11817:SF3|PRINTS:PR01050|SCANPROSITE:PS00110|PFAM:PF00224|SUPERFAMILY:SSF51621|INTERPRO:IPR001697|INTERPRO:IPR015793|INTERPRO:IPR015813|INTERPRO:IPR040442	N.A.	N.A.	N.A.	N.A.	catalytic activity, "glycolytic process", "magnesium ion binding", "potassium ion binding", "pyruvate kinase activity"	N.A.	Is predicted to enable magnesium ion binding activity\; potassium ion binding activity\; and pyruvate kinase activity. Is an ortholog of O. volvulus Ovo-pyk-1.	N.A.	WBPaper00045439|pmid24853112
WBGene00223624	Bma-hxk-1.2	EC:2.7.1.1	glycogen=>glucose, hxk			Bm3363	TAG3363, Bm1_00150A, Bm1_00150	BM46696, BM45735, BM48004	BM46696|HMMPANTHER:PTHR19443:SF33|HMMPANTHER:PTHR19443|PFSCAN:PS51748|PRINTS:PR00475|PFAM:PF03727|PFAM:PF00349|SUPERFAMILY:SSF53067|INTERPRO:IPR001312|INTERPRO:IPR022672|INTERPRO:IPR022673|INTERPRO:IPR043129, BM45735|HMMPANTHER:PTHR19443:SF33|HMMPANTHER:PTHR19443|PFSCAN:PS51748|PRINTS:PR00475|PFAM:PF03727|PFAM:PF00349|SUPERFAMILY:SSF53067|INTERPRO:IPR001312|INTERPRO:IPR022672|INTERPRO:IPR022673|I…	N.A.	N.A.	N.A.	N.A.	ATP binding, "carbohydrate metabolic process", "cellular glucose homeostasis", "glucose binding", "hexokinase activity", "phosphotransferase activity, alcohol group as acceptor"	N.A.	Is predicted to enable ATP binding activity\; glucose binding activity\; and hexokinase activity. Is an ortholog of C. elegans hxk-1.	N.A.	WBPaper00045439|pmid24853112
WBGene00224939	Bma-hxk-2	EC:2.7.1.1	glycogen=>glucose, hxk	Likely High in females	3.14614	Bm4678	TAG4678, Bm1_14445A, Bm1_14445	BM38607	BM38607|HMMPANTHER:PTHR19443:SF1|HMMPANTHER:PTHR19443|PFSCAN:PS51748|PRINTS:PR00475|PFAM:PF00349|PFAM:PF03727|SUPERFAMILY:SSF53067|INTERPRO:IPR001312|INTERPRO:IPR022672|INTERPRO:IPR022673|INTERPRO:IPR043129	N.A.	N.A.	N.A.	N.A.	ATP binding, "carbohydrate metabolic process", "cellular glucose homeostasis", "glucose binding", "hexokinase activity", "phosphotransferase activity, alcohol group as acceptor"	N.A.	Is predicted to enable ATP binding activity\; glucose binding activity\; and hexokinase activity. Is an ortholog of C. elegans hxk-2.	Affected by ivermectin according to RNA-seq.	WBPaper00031902|pmid18499511, WBPaper00045439|pmid24853112, WBPaper00054050|pmid19756573
WBGene00230488	Bma-hxk-1.3	EC:2.7.1.1	glycogen=>glucose, hxk	High in females		Bm10227	TAG10227, Bm1_36005A, Bm1_36055A, Bm1_36055	BM41923	BM41923|HMMPANTHER:PTHR19443:SF33|HMMPANTHER:PTHR19443|PFSCAN:PS51748|PRINTS:PR00475|SCANPROSITE:PS00378|PFAM:PF00349|PFAM:PF03727|SUPERFAMILY:SSF53067|INTERPRO:IPR001312|INTERPRO:IPR022672|INTERPRO:IPR022673|INTERPRO:IPR043129	N.A.	digestive tract	N.A.	Brugia adult, Brugia young adult, nematode adult	ATP binding, "carbohydrate metabolic process", "cellular glucose homeostasis", "glucose binding", "hexokinase activity", "phosphotransferase activity, alcohol group as acceptor"	N.A.	Is predicted to enable ATP binding activity\; glucose binding activity\; and hexokinase activity. Is an ortholog of C. elegans hxk-1.	Enriched in digestive tract according to proteomic study. Affected by 20-hydroxyecdysone according to proteomic study.	WBPaper00045439|pmid24853112, WBPaper00057333|pmid31513600
WBGene00233072	Bma-hxk-1.1	EC:2.7.1.1	glycogen=>glucose, hxk	High in Doxy-treated (3, 6d) adults vs ccontrol		Bm12811	TAG12811, Bm1_41805A, TAG1012, TAG13630, Bm1_41805	BM39508, BM05278, BM39485	BM39508|HMMPANTHER:PTHR19443|HMMPANTHER:PTHR19443:SF33|PFSCAN:PS51748|PRINTS:PR00475|SCANPROSITE:PS00378|PFAM:PF03727|PFAM:PF00349|SUPERFAMILY:SSF53067|INTERPRO:IPR001312|INTERPRO:IPR022672|INTERPRO:IPR022673|INTERPRO:IPR043129, BM05278|HMMPANTHER:PTHR19443:SF33|HMMPANTHER:PTHR19443|PFSCAN:PS51748|PRINTS:PR00475|SCANPROSITE:PS00378|PFAM:PF03727|PFAM:PF00349|SUPERFAMILY:SSF53067|INTERPRO:IPR001312…	N.A.	reproductive tract	N.A.	Brugia adult, Brugia L3, Brugia L4, Brugia life stage, Brugia young adult, nematode adult	ATP binding, "carbohydrate metabolic process", "cellular glucose homeostasis", "glucose binding", "hexokinase activity", "phosphotransferase activity, alcohol group as acceptor"	N.A.	Is predicted to enable ATP binding activity\; glucose binding activity\; and hexokinase activity. Is an ortholog of C. elegans hxk-1.	Enriched in reproductive tract according to proteomic study.	WBPaper00045439|pmid24853112, WBPaper00049458|pmid27078260
WBGene00269278	Bma-hxk-3	EC:2.7.1.1	glycogen=>glucose, hxk			Bm18138	Bm1_31750A, Bm1_31750	BM41204	BM41204|HMMPANTHER:PTHR19443|HMMPANTHER:PTHR19443:SF32|PFSCAN:PS51748|PRINTS:PR00475|PFAM:PF03727|PFAM:PF00349|SUPERFAMILY:SSF53067|INTERPRO:IPR001312|INTERPRO:IPR022672|INTERPRO:IPR022673|INTERPRO:IPR043129	N.A.	N.A.	N.A.	N.A.	ATP binding, "carbohydrate metabolic process", "cellular glucose homeostasis", "glucose binding", "hexokinase activity", "phosphotransferase activity, alcohol group as acceptor"	N.A.	Is predicted to enable ATP binding activity\; glucose binding activity\; and hexokinase activity. Is an ortholog of C. elegans hxk-3.	N.A.	N.A.
WBGene00223126	Bm2865	EC:2.7.1.147	glycogen=>glucose			Bm2865	TAG2865, Bm1_43195	BM40853, BM48046	BM40853|HMMPANTHER:PTHR21208|HMMPANTHER:PTHR21208:SF0|PFSCAN:PS51255|PFAM:PF04587|SUPERFAMILY:SSF53613|INTERPRO:IPR007666|INTERPRO:IPR029056|Active_site, BM48046|HMMPANTHER:PTHR21208:SF0|HMMPANTHER:PTHR21208|PFSCAN:PS51255|PFAM:PF04587|SUPERFAMILY:SSF53613|INTERPRO:IPR007666|INTERPRO:IPR029056	N.A.	N.A.	N.A.	N.A.	carbohydrate metabolic process, "phosphotransferase activity, alcohol group as acceptor"	N.A.	Is predicted to enable phosphotransferase activity, alcohol group as acceptor. Is an ortholog of C. elegans C50D2.7.	N.A.	N.A.
WBGene00228134	Bm7873		glycogen synthase, GS	Down in Doxy-treated (6d) adults vs ccontrol		Bm7873	TAG7873, Bm1_53420A, TAG11687, Bm1_53420	BM42958	BM42958|HMMPANTHER:PTHR10176|PFAM:PF05693|SUPERFAMILY:SSF53756|INTERPRO:IPR008631	N.A.	body wall	N.A.	Brugia adult, Brugia life stage, nematode adult	glycogen (starch) synthase activity, "glycogen biosynthetic process"	N.A.	Is predicted to enable glycogen (starch) synthase activity. Is an ortholog of O. volvulus OVOC5473.	Enriched in body wall according to proteomic study.	WBPaper00045439|pmid24853112, WBPaper00049458|pmid27078260
WBGene00226573	Bm6312		glycogen synthase kinase 3b, GSK-3b	Down in Doxy-treated (3, 6d) adults vs ccontrol		Bm6312	TAG6312, Bm1_31380, TAG1133	BM24216	BM24216|HMMPANTHER:PTHR24057:SF14|HMMPANTHER:PTHR24057|PFSCAN:PS50011|SCANPROSITE:PS00108|SCANPROSITE:PS00107|SMART:SM00220|PFAM:PF00069|SUPERFAMILY:SSF56112|INTERPRO:IPR000719|INTERPRO:IPR011009|Active_site	N.A.	N.A.	N.A.	N.A.	ATP binding, "protein kinase activity", "protein phosphorylation"	N.A.	Is predicted to enable ATP binding activity and protein kinase activity. Is an ortholog of O. volvulus OVOC3893.	N.A.	WBPaper00049458|pmid27078260
WBGene00224695	Bm4434		glycogen<=>glucose			Bm4434	TAG4434, Bm1_05520A, Bm1_05525A, Bm1_10240A, Bm1_18185A, TAG12347, Bm1_18185, Bm1_05525	BM44693, BM46153	BM44693|HMMPANTHER:PTHR10343|HMMPANTHER:PTHR10343:SF49|SMART:SM01010|PFAM:PF04739|PFAM:PF16561|SUPERFAMILY:SSF81296|SUPERFAMILY:SSF160219|INTERPRO:IPR006828|INTERPRO:IPR013783|INTERPRO:IPR014756|INTERPRO:IPR032640|INTERPRO:IPR037256, BM46153|HMMPANTHER:PTHR10343:SF49|HMMPANTHER:PTHR10343|SMART:SM01010|PFAM:PF16561|PFAM:PF04739|SUPERFAMILY:SSF160219|SUPERFAMILY:SSF81296|INTERPRO:IPR006828|INTERPRO…	N.A.	N.A.	N.A.	N.A.	N.A.	N.A.	Is affected by ivermectin based on RNA-seq studies. Is predicted to encode a protein with the following domains: Glycogen recognition site of AMP-activated protein kinase\; 5'-AMP-activated protein kinase beta subunit, interaction domain\; Association with the SNF1 complex (ASC) domain\; Immunoglobulin-like fold\; Immunoglobulin E-set\; AMP-activated protein kinase, glycogen-binding domain\; and …	Affected by ivermectin according to RNA-seq.	WBPaper00045439|pmid24853112, WBPaper00048750|pmid26513360
WBGene00225076	Bma-ogt-1	EC:2.4.1.255	glycogen<=>glucose			Bm4815	Bm-ogt-1, TAG4815, Bm1_01735A, Bm1_23830A, Bm1_01735	BM30645, BM42691, BM40172	BM30645|HMMPANTHER:PTHR44366:SF1|HMMPANTHER:PTHR44366|PFSCAN:PS50005|PFSCAN:PS50293|SMART:SM00028|PFAM:PF13374|PFAM:PF13181|PFAM:PF00515|PFAM:PF13414|PFAM:PF13844|SUPERFAMILY:SSF48452|INTERPRO:IPR001440|INTERPRO:IPR011990|INTERPRO:IPR019734|INTERPRO:IPR029489|INTERPRO:IPR037919|Active_site, BM42691|HMMPANTHER:PTHR44366|HMMPANTHER:PTHR44366:SF1|PFSCAN:PS50005|PFSCAN:PS50293|SMART:SM00028|PFAM:PF13…	N.A.	N.A.	N.A.	N.A.	protein O-linked glycosylation, "transferase activity, transferring glycosyl groups"	N.A.	Is predicted to enable transferase activity, transferring glycosyl groups. Is an ortholog of C. elegans ogt-1. In C. elegans, ogt-1 Is involved in several processes, including cellular protein modification process\; glycogen metabolic process\; and lipid storage.	N.A.	WBPaper00045439|pmid24853112
WBGene00225490	Bm5229		glycogen<=>glucose			Bm5229	TAG5229, Bm1_40580	BM22382	BM22382|HMMPANTHER:PTHR22762:SF94|HMMPANTHER:PTHR22762|PFSCAN:PS51448|SCANPROSITE:PS00707|SCANPROSITE:PS00129|SMART:SM00018|PFAM:PF16863|PFAM:PF01055|PFAM:PF00088|PFAM:PF13802|SUPERFAMILY:SSF51011|SUPERFAMILY:SSF57492|SUPERFAMILY:SSF74650|SUPERFAMILY:SSF51445|INTERPRO:IPR000322|INTERPRO:IPR000519|INTERPRO:IPR011013|INTERPRO:IPR013780|INTERPRO:IPR017853|INTERPRO:IPR025887|INTERPRO:IPR031727|Active…	N.A.	N.A.	N.A.	N.A.	carbohydrate binding, "carbohydrate metabolic process", "catalytic activity", "hydrolase activity, hydrolyzing O-glycosyl compounds"	N.A.	Is predicted to enable carbohydrate binding activity and hydrolase activity, hydrolyzing O-glycosyl compounds. Is an ortholog of C. elegans aagr-1 and aagr-2. In C. elegans, aagr-1 Is involved in glycogen catabolic process.	Affected by ivermectin according to RNA-seq.	N.A.
WBGene00226192	Bma-pygl-1	EC:2.4.1.1	glycogen phosphorylase	Down in Doxy-treated (3, 6d) adults vs ccontrol		Bm5931	TAG5931, Bm1_16060A, Bm1_16060	BM29931, BM35271, BM30228	BM29931|HMMPANTHER:PTHR11468|HMMPANTHER:PTHR11468:SF13|PIRSF:PIRSF000460|SCANPROSITE:PS00102|TIGRFAM:TIGR02093|PFAM:PF00343|SUPERFAMILY:SSF53756|INTERPRO:IPR000811|INTERPRO:IPR011833, BM35271|HMMPANTHER:PTHR11468:SF13|HMMPANTHER:PTHR11468|PIRSF:PIRSF000460|SCANPROSITE:PS00102|TIGRFAM:TIGR02093|PFAM:PF00343|SUPERFAMILY:SSF53756|INTERPRO:IPR000811|INTERPRO:IPR011833, BM30228|HMMPANTHER:PTHR11468|HM…	N.A.	body wall, male	N.A.	Brugia adult, Brugia life stage, Brugia young adult, nematode adult	1,4-alpha-oligoglucan phosphorylase activity, "carbohydrate metabolic process", "glycogen phosphorylase activity", "pyridoxal phosphate binding"	N.A.	Is predicted to enable glycogen phosphorylase activity and pyridoxal phosphate binding activity. Is an ortholog of C. elegans pygl-1.	Enriched in male and body wall according to proteomic study. Affected by 20-hydroxyecdysone and ivermectin according to proteomic study and RNA-seq.	WBPaper00045439|pmid24853112, WBPaper00049458|pmid27078260, WBPaper00050860|pmid26401956, WBPaper00053967|pmid21704748
WBGene00226849	Bma-gsy-1		glycogen synthase			Bm6588	TAG6588, Bm1_50190A, Bm1_50195A, TAG8864, TAG11613, TAG11698, Bm1_50195, Bm1_50190	BM39940	BM39940|HMMPANTHER:PTHR10176|PFAM:PF05693|SUPERFAMILY:SSF53756|INTERPRO:IPR008631	N.A.	body wall	N.A.	Brugia adult, Brugia L4, Brugia life stage, Brugia young adult, nematode adult	glycogen (starch) synthase activity, "glycogen biosynthetic process"	N.A.	Is predicted to enable glycogen (starch) synthase activity. Is an ortholog of C. elegans gsy-1.	Enriched in body wall according to proteomic study. Affected by 20-hydroxyecdysone according to proteomic study.	WBPaper00045439|pmid24853112
WBGene00229624	Bm9363		glycogen<=>glucose		3.77119	Bm9363	TAG9363, TAG11758, TAG12365, TAG12371, TAG9364	BM41044, BM40604, BM44374, BM42596	BM41044|HMMPANTHER:PTHR34491|HMMPANTHER:PTHR34491:SF9|PFAM:PF16561|PFAM:PF18694|SUPERFAMILY:SSF81296|SUPERFAMILY:SSF57997|INTERPRO:IPR013783|INTERPRO:IPR014756|INTERPRO:IPR032640|INTERPRO:IPR041105, BM40604|HMMPANTHER:PTHR34491:SF9|HMMPANTHER:PTHR34491|PFAM:PF16561|PFAM:PF18694|SUPERFAMILY:SSF57997|SUPERFAMILY:SSF81296|INTERPRO:IPR013783|INTERPRO:IPR014756|INTERPRO:IPR032640|INTERPRO:IPR041105, B…	N.A.	N.A.	N.A.	N.A.	N.A.	N.A.	Is affected by 20-hydroxyecdysone and ivermectin based on proteomic and RNA-seq studies. Is predicted to encode a protein with the following domains: Transactive response DNA-binding protein N-terminal domain\; Glycogen recognition site of AMP-activated protein kinase\; Immunoglobulin-like fold\; Immunoglobulin E-set\; AMP-activated protein kinase, glycogen-binding domain\; and TAR DNA-binding pr…	Affected by 20-hydroxyecdysone and ivermectin according to proteomic study and RNA-seq.	N.A.
WBGene00223600	Bma-ldh-1	EC:1.1.1.27	Lactate<=>pyruvate	High in L4, Adult males and females		Bm3339	Bm-ldh-1, TAG3339, Bm1_43730	BM45851, BM47830	BM45851|HMMPANTHER:PTHR43128|HMMPANTHER:PTHR43128:SF16|PIRSF:PIRSF000102|PRINTS:PR00086|SCANPROSITE:PS00064|TIGRFAM:TIGR01771|PFAM:PF02866|PFAM:PF00056|SUPERFAMILY:SSF51735|SUPERFAMILY:SSF56327|INTERPRO:IPR001236|INTERPRO:IPR001557|INTERPRO:IPR011304|INTERPRO:IPR015955|INTERPRO:IPR022383|INTERPRO:IPR036291|Active_site, BM47830|HMMPANTHER:PTHR43128:SF16|HMMPANTHER:PTHR43128|PIRSF:PIRSF000102|PRINT…	N.A.	N.A.	N.A.	N.A.	carbohydrate metabolic process, "carboxylic acid metabolic process", "catalytic activity", "cytoplasm", "L-lactate dehydrogenase activity", "oxidoreductase activity", "oxidoreductase activity, acting on the CH-OH group of donors, NAD or NADP as acceptor"	N.A.	Is predicted to enable L-lactate dehydrogenase activity. Is an ortholog of C. elegans ldh-1.	N.A.	WBPaper00054200|pmid29659599
WBGene00226903	Bma-men-1.2	EC:1.1.1.40	S-Malate <=> Pyruvate			Bm6642	TAG6642, Bm1_53255A, Bm1_53540A, Bm1_53540, Bm1_53255	BM43231, BM35459, BM27006, BM45652	BM43231|HMMPANTHER:PTHR23406|HMMPANTHER:PTHR23406:SF34|PRINTS:PR00072|SCANPROSITE:PS00331|SMART:SM00919|SMART:SM01274|PFAM:PF00390|PFAM:PF03949|SUPERFAMILY:SSF51735|SUPERFAMILY:SSF53223|INTERPRO:IPR001891|INTERPRO:IPR012301|INTERPRO:IPR012302|INTERPRO:IPR036291|INTERPRO:IPR037062|Active_site, BM35459|HMMPANTHER:PTHR23406:SF34|HMMPANTHER:PTHR23406|PIRSF:PIRSF000106|PRINTS:PR00072|SCANPROSITE:PS003…	N.A.	digestive tract	N.A.	Brugia adult, Brugia life stage, nematode adult	malate dehydrogenase (decarboxylating) (NAD+) activity, "malic enzyme activity", "NAD binding"	N.A.	Is predicted to enable NAD binding activity and malate dehydrogenase (decarboxylating) (NAD+) activity. Is an ortholog of C. elegans men-1.	Enriched in digestive tract according to proteomic study.	WBPaper00045439|pmid24853112, WBPaper00051243|pmid23105563, WBPaper00059852|pmid32574217
WBGene00229687	Bma-men-1	EC:1.1.1.40	S-Malate <=> Pyruvate			Bm9426	TAG9426, Bm1_53260A, TAG8598, Bm9426, Bm1_53260	BM25852	BM25852|HMMPANTHER:PTHR23406|HMMPANTHER:PTHR23406:SF34|PIRSF:PIRSF000106|PRINTS:PR00072|SCANPROSITE:PS00331|SMART:SM00919|SMART:SM01274|PFAM:PF00390|PFAM:PF03949|SUPERFAMILY:SSF53223|SUPERFAMILY:SSF51735|INTERPRO:IPR001891|INTERPRO:IPR012301|INTERPRO:IPR012302|INTERPRO:IPR036291|INTERPRO:IPR037062|Active_site	N.A.	N.A.	N.A.	N.A.	malate dehydrogenase (decarboxylating) (NAD+) activity, "malic enzyme activity", "NAD binding"	N.A.	Is predicted to enable NAD binding activity and malate dehydrogenase (decarboxylating) (NAD+) activity. Is an ortholog of C. elegans men-1.	Affected by 20-hydroxyecdysone according to proteomic study.	WBPaper00045439|pmid24853112, WBPaper00051243|pmid23105563
WBGene00233045	Bma-men-1.1	EC:1.1.1.40	S-Malate <=> Pyruvate			Bm12784	TAG12784, Bm1_08150A, Bm1_08150	BM45645	BM45645|HMMPANTHER:PTHR23406|HMMPANTHER:PTHR23406:SF34|PIRSF:PIRSF000106|PRINTS:PR00072|SCANPROSITE:PS00331|SMART:SM00919|SMART:SM01274|PFAM:PF03949|PFAM:PF00390|SUPERFAMILY:SSF51735|SUPERFAMILY:SSF53223|INTERPRO:IPR001891|INTERPRO:IPR012301|INTERPRO:IPR012302|INTERPRO:IPR036291|INTERPRO:IPR037062|Active_site	N.A.	digestive tract	N.A.	Brugia adult, Brugia life stage, nematode adult	malate dehydrogenase (decarboxylating) (NAD+) activity, "malic enzyme activity", "NAD binding"	N.A.	Is predicted to enable NAD binding activity and malate dehydrogenase (decarboxylating) (NAD+) activity. Is an ortholog of C. elegans men-1.	Enriched in digestive tract according to proteomic study.	WBPaper00045439|pmid24853112, WBPaper00051243|pmid23105563
WBGene00231340	Bma-pdha-1.1	EC:1.2.4.1	Acetyl-CoA multisteps <=> Pyruvate			Bm11079	TAG11079, Bm1_25865A, Bm1_25865	BM29527	BM29527|HMMPANTHER:PTHR11516|HMMPANTHER:PTHR11516:SF40|PFAM:PF00676|SUPERFAMILY:SSF52518|INTERPRO:IPR001017|INTERPRO:IPR029061	N.A.	N.A.	N.A.	N.A.	oxidoreductase activity, acting on the aldehyde or oxo group of donors, disulfide as acceptor	N.A.	Is predicted to enable oxidoreductase activity, acting on the aldehyde or oxo group of donors, disulfide as acceptor. Is an ortholog of C. elegans pdha-1.	Affected by ivermectin according to RNA-seq.	WBPaper00045439|pmid24853112
WBGene00233943	Bma-pdha-1.2	EC:1.2.4.1	Acetyl-CoA multisteps <=> Pyruvate			Bm13682	TAG13682, Bm1_25860A, Bm1_25860	BM05085	BM05085|HMMPANTHER:PTHR11516:SF55|HMMPANTHER:PTHR11516|TIGRFAM:TIGR03182|PFAM:PF00676|SUPERFAMILY:SSF52518|INTERPRO:IPR001017|INTERPRO:IPR017597|INTERPRO:IPR029061	N.A.	N.A.	N.A.	N.A.	acetyl-CoA biosynthetic process from pyruvate, "intracellular membrane-bounded organelle", "oxidoreductase activity, acting on the aldehyde or oxo group of donors, disulfide as acceptor", "pyruvate dehydrogenase (acetyl-transferring) activity"	N.A.	Is predicted to enable pyruvate dehydrogenase (acetyl-transferring) activity. Is an ortholog of C. elegans pdha-1.	N.A.	WBPaper00045439|pmid24853112
WBGene00228214	Bma-pdhb-1.1	EC:1.2.4.1	Acetyl-CoA multisteps <=> Pyruvate	Very low in L4, Adult females and males		Bm7953	TAG7953, Bm1_26945A, Bma-pdhb-1, Bm1_26945	BM45028	BM45028|HMMPANTHER:PTHR11624|HMMPANTHER:PTHR11624:SF56|SMART:SM00861|PFAM:PF02779|PFAM:PF02780|SUPERFAMILY:SSF52922|SUPERFAMILY:SSF52518|INTERPRO:IPR005475|INTERPRO:IPR009014|INTERPRO:IPR027110|INTERPRO:IPR029061|INTERPRO:IPR033248|Active_site	N.A.	N.A.	N.A.	N.A.	acetyl-CoA biosynthetic process from pyruvate, "catalytic activity", "pyruvate dehydrogenase (acetyl-transferring) activity"	N.A.	Is predicted to enable pyruvate dehydrogenase (acetyl-transferring) activity. Is an ortholog of C. elegans pdhb-1.	N.A.	WBPaper00045439|pmid24853112
WBGene00229261	Bma-pdhb-1.2	EC:1.2.4.1	Acetyl-CoA multisteps <=> Pyruvate	gentle (not significant) low in Adult females		Bm9000	TAG9000, TAG13737, Bm1_15220A, Bm1_16870A, Bm1_15220, Bm1_16870	BM48236	BM48236|HMMPANTHER:PTHR11624:SF56|HMMPANTHER:PTHR11624|SMART:SM00861|PFAM:PF02779|PFAM:PF02780|SUPERFAMILY:SSF52922|SUPERFAMILY:SSF52518|INTERPRO:IPR005475|INTERPRO:IPR009014|INTERPRO:IPR027110|INTERPRO:IPR029061|INTERPRO:IPR033248	N.A.	N.A.	N.A.	N.A.	acetyl-CoA biosynthetic process from pyruvate, "catalytic activity", "pyruvate dehydrogenase (acetyl-transferring) activity"	N.A.	Is predicted to enable pyruvate dehydrogenase (acetyl-transferring) activity. Is an ortholog of C. elegans pdhb-1.	N.A.	WBPaper00045439|pmid24853112
WBGene00223797	Bma-dlat-1	EC:1.2.4.1	Acetyl-CoA multisteps <=> Pyruvate			Bm3536	Bm-dlat-1, TAG3536, Bm1_03430A, Bm1_10875A, Bm1_03430, Bm1_10875	BM39531	BM39531|HMMPANTHER:PTHR23151|HMMPANTHER:PTHR23151:SF9|PFSCAN:PS50968|SCANPROSITE:PS00189|TIGRFAM:TIGR01349|PFAM:PF00198|PFAM:PF00364|SUPERFAMILY:SSF51230|SUPERFAMILY:SSF52777|INTERPRO:IPR000089|INTERPRO:IPR001078|INTERPRO:IPR006257|INTERPRO:IPR011053|INTERPRO:IPR023213|Active_site	N.A.	body wall, female	N.A.	Brugia adult, Brugia life stage, nematode adult	dihydrolipoyllysine-residue acetyltransferase activity, "pyruvate dehydrogenase complex", "pyruvate metabolic process", "transferase activity, transferring acyl groups"	N.A.	Is predicted to enable dihydrolipoyllysine-residue acetyltransferase activity. Is an ortholog of C. elegans dlat-1.	Enriched in female and body wall according to proteomic study.	WBPaper00045439|pmid24853112
WBGene00234093	Bma-dld-1	EC:1.8.1.4	Acetyl-CoA multisteps <=> Pyruvate			Bm13832	Bm-dld-1, TAG13832, Bm1_26290A, Bm1_26290	BM40780	BM40780|HMMPANTHER:PTHR22912|HMMPANTHER:PTHR22912:SF151|PIRSF:PIRSF000350|PRINTS:PR00368|PRINTS:PR00411|SCANPROSITE:PS00076|TIGRFAM:TIGR01350|PFAM:PF02852|PFAM:PF07992|SUPERFAMILY:SSF55424|SUPERFAMILY:SSF51905|INTERPRO:IPR001100|INTERPRO:IPR004099|INTERPRO:IPR006258|INTERPRO:IPR016156|INTERPRO:IPR023753|INTERPRO:IPR036188|Active_site	N.A.	N.A.	N.A.	N.A.	cell redox homeostasis, "dihydrolipoyl dehydrogenase activity", "flavin adenine dinucleotide binding", "oxidoreductase activity"	N.A.	Is predicted to enable dihydrolipoyl dehydrogenase activity and flavin adenine dinucleotide binding activity. Is an ortholog of C. elegans dld-1.	N.A.	WBPaper00045439|pmid24853112
WBGene00227890	Bm7629	EC:4.4.1.1	L-Cysateine < => Pyruvate			Bm7629	TAG7629, Bm1_05320A, Bm1_05320	BM40678, BM46516	BM40678|HMMPANTHER:PTHR11808|HMMPANTHER:PTHR11808:SF15|PIRSF:PIRSF001434|SCANPROSITE:PS00868|PFAM:PF01053|SUPERFAMILY:SSF53383|INTERPRO:IPR000277|INTERPRO:IPR015421|INTERPRO:IPR015422|INTERPRO:IPR015424, BM46516|HMMPANTHER:PTHR11808|HMMPANTHER:PTHR11808:SF15|PIRSF:PIRSF001434|SCANPROSITE:PS00868|PFAM:PF01053|SUPERFAMILY:SSF53383|INTERPRO:IPR000277|INTERPRO:IPR015421|INTERPRO:IPR015422|INTERPRO:IP…	N.A.	N.A.	N.A.	N.A.	catalytic activity, "pyridoxal phosphate binding", "transsulfuration"	N.A.	Is predicted to enable catalytic activity and pyridoxal phosphate binding activity. Is an ortholog of C. elegans cth-1 and cth-2.	N.A.	WBPaper00045439|pmid24853112
WBGene00225448	Bm5187	EC:4.4.1.1	L-Cysateine < => Pyruvate			Bm5187	TAG5187, Bm1_10490A, Bm1_10490	BM40601	BM40601|HMMPANTHER:PTHR43807|PFAM:PF00155|SUPERFAMILY:SSF53383|INTERPRO:IPR004839|INTERPRO:IPR015421|INTERPRO:IPR015422|INTERPRO:IPR015424|Active_site	N.A.	N.A.	N.A.	N.A.	biosynthetic process, "catalytic activity", "pyridoxal phosphate binding"	N.A.	Is predicted to enable catalytic activity and pyridoxal phosphate binding activity. Is an ortholog of C. elegans nkat-1 and nkat-3.	N.A.	WBPaper00045439|pmid24853112
WBGene00223299	Bma-mpst-1	EC:2.8.1.1	L-Cysteine-slfinate > 3-mercaptopyruvate => Pyruvate			Bm3038	Bm-mpst-1, TAG3038, Bm1_50925	BM29925	BM29925|HMMPANTHER:PTHR11364|HMMPANTHER:PTHR11364:SF7|PFSCAN:PS50206|SMART:SM00450|PFAM:PF00581|SUPERFAMILY:SSF52821|INTERPRO:IPR001763|INTERPRO:IPR036873	N.A.	N.A.	N.A.	N.A.	N.A.	N.A.	Is predicted to encode a protein with the following domains: Rhodanese-like domain\; Rhodanese-like domain\; and Rhodanese-like domain superfamily. Is an ortholog of C. elegans mpst-1.	N.A.	N.A.
WBGene00225708	Bma-mpst-7	EC:2.8.1.1	L-Cysteine-slfinate > 3-mercaptopyruvate => Pyruvate			Bm5447	Bm-mpst-7, TAG5447, Bm1_51915	BM31262, BM49028	BM31262|HMMPANTHER:PTHR11364|HMMPANTHER:PTHR11364:SF30|PFSCAN:PS50206|SMART:SM00450|PFAM:PF00581|SUPERFAMILY:SSF52821|INTERPRO:IPR001763|INTERPRO:IPR036873, BM49028|HMMPANTHER:PTHR11364:SF30|HMMPANTHER:PTHR11364|PFSCAN:PS50206|SMART:SM00450|PFAM:PF00581|SUPERFAMILY:SSF52821|INTERPRO:IPR001763|INTERPRO:IPR036873	N.A.	N.A.	N.A.	N.A.	N.A.	N.A.	Is predicted to encode a protein with the following domains: Rhodanese-like domain\; Rhodanese-like domain\; and Rhodanese-like domain superfamily. Is an ortholog of C. elegans mpst-7.	N.A.	N.A.
