## Supplementary Table 5 for "Miniature spatial transcriptomics for studying parasite-endosymbiont relationships at the micro scale"

### Sheet: colocal_DE_genes
Supplementary Table 5. Colocalization analysis differentially expressed genes. Differentially expressed (DE) genes in Wolbachia+ versus Wolbachia- spots.
gene	seurat_wilcox_p_val	seurat_wilcox_avg_logFC	seurat_wilcox_pct.1	seurat_wilcox_pct.2	seurat_wilcox_p_val_adj	seurat_deseq2_p_val	seurat_deseq2_avg_logFC	seurat_deseq2_pct.1	seurat_deseq2_pct.2	seurat_deseq2_p_val_adj	biotype	product	Public.Name	Expr_pattern.Tissue	Genomic.Study.Tissue	Expr_pattern.LifeStage	Gene.Ontology.Association	Automated.Description	Expression.Cluster.Summary	chokepoints	express
WBGene00226649	1.13914e-19	-1.3843	0.451	0.832	4.01547e-16						protein_coding		Bm6388	N.A.	N.A.	N.A.	N.A.	Is affected by ivermectin based on RNA-seq studies. Is predicted to encode a protein with the following domain: . Is an ortholog of O. volvulus OVOC5718.	Affected by ivermectin according to RNA-seq.		Down_F/M120 vs F/M45_30
WBGene00231182	1.20271e-22	-0.793494	0.694	0.943	4.23955e-19	9.64965e-21	-0.793494	0.694	0.943	3.4015e-17	protein_coding		Bma-tdp-1.3	N.A.	N.A.	N.A.	N.A.	Is predicted to encode a protein with the following domains: Transactive response DNA-binding protein N-terminal domain and TAR DNA-binding protein 43, N-terminal. Is an ortholog of C. elegans tdp-1. In C. elegans, tdp-1 Is involved in several processes, including determination of adult lifespan\; hyperosmotic response\; and response to oxidative stress.	N.A.		Down_F120 vs F35_30
WBGene00222803	1.40276e-21	-0.694185	0.587	0.908	4.94473e-18	1.76394e-27	-0.694185	0.587	0.908	6.21787e-24	protein_coding		Bm2542	N.A.	N.A.	N.A.	carbohydrate metabolic process, "hydrolase activity, hydrolyzing O-glycosyl compounds"	Is predicted to enable hydrolase activity, hydrolyzing O-glycosyl compounds. Is an ortholog of O. volvulus OVOC8417.	N.A.
WBGene00231090	4.63154e-17	-0.608508	0.665	0.902	1.63262e-13	5.35694e-19	-0.608508	0.665	0.902	1.88832e-15	protein_coding		Bma-cul-2	N.A.	N.A.	N.A.	ubiquitin protein ligase binding, "ubiquitin-dependent protein catabolic process"	Is predicted to enable ubiquitin protein ligase binding activity. Is an ortholog of C. elegans cul-2. In C. elegans, cul-2 Is involved in several processes, including male sex determination\; meiotic chromosome segregation\; and proteasome-mediated ubiquitin-dependent protein catabolic process.	N.A.
WBGene00226904	1.80266e-16	-0.589706	0.816	0.956	6.35439e-13	7.38284e-21	-0.589706	0.816	0.956	2.60245e-17	protein_coding	high mobility group protein, putative	Bm6643	N.A.	reproductive tract	N.A.	N.A.	Is enriched in reproductive tract based on proteomic studies. Is predicted to encode a protein with the following domains: HMG (high mobility group) box\; High mobility group box domain\; and High mobility group box domain superfamily. Is an ortholog of O. volvulus OVOC213.	Enriched in reproductive tract according to proteomic study.		Down_F/M120 vs F/M45_30
WBGene00233771	1.39061e-19	-0.58477	0.437	0.819	4.9019e-16	9.38151e-20	-0.58477	0.437	0.819	3.30698e-16	protein_coding	F-box domain containing protein	Bm13510	N.A.	N.A.	N.A.	N.A.	Is predicted to encode a protein with the following domains: F-box-like\; F-box domain\; Leucine-rich repeat domain superfamily\; and F-box-like domain superfamily. Is an ortholog of O. volvulus OVOC5907\; OVOC5906\; and OVOC12178.	N.A.
WBGene00230923	4.39923e-15	-0.526138	0.534	0.86	1.55073e-11	7.51305e-12	-0.526138	0.534	0.86	2.64835e-08	protein_coding		Bm10662	N.A.	N.A.	N.A.	N.A.	Is affected by ivermectin based on RNA-seq studies.	Affected by ivermectin according to RNA-seq.
WBGene00226270	9.52128e-14	-0.513785	0.335	0.683	3.35625e-10	2.76656e-11	-0.513785	0.335	0.683	9.75213e-08	protein_coding		Bma-bbs-8	N.A.	N.A.	N.A.	BBSome, "non-motile cilium assembly"	Is affected by ivermectin based on RNA-seq studies. Is predicted to encode a protein with the following domains: Tetratricopeptide repeat\; Tetratricopeptide-like helical domain superfamily\; Tetratricopeptide repeat\; and Tetratricopeptide repeat protein 8. Is an ortholog of C. elegans bbs-8. In C. elegans, bbs-8 Is involved in several processes, including cilium organization\; positive regulati…	Affected by ivermectin according to RNA-seq.
WBGene00224725	7.48086e-14	-0.510919	0.345	0.692	2.637e-10	5.2643e-12	-0.510919	0.345	0.692	1.85566e-08	protein_coding		Bma-glb-19	N.A.	N.A.	N.A.	heme binding, "oxygen binding"	Is predicted to enable heme binding activity and oxygen binding activity. Is an ortholog of C. elegans glb-19.	N.A.
WBGene00234242	3.79536e-11	-0.438566	0.733	0.889	1.33786e-07	8.37963e-14	-0.438566	0.733	0.889	2.95382e-10	protein_coding		Bm13981	N.A.	N.A.	N.A.	metalloaminopeptidase activity, "proteolysis"	Is predicted to enable metalloaminopeptidase activity. Is an ortholog of C. elegans F53B6.5\; T27A8.3\; and map-2. In C. elegans, map-2 Is involved in gamete generation and proteolysis.	N.A.
WBGene00228981	5.16853e-11	-0.430724	0.505	0.797	1.82191e-07	4.43908e-11	-0.430724	0.505	0.797	1.56478e-07	protein_coding	Probable histone H2B 4, putative	Bm8720	N.A.	reproductive tract	N.A.	DNA binding, "nucleosome", "protein heterodimerization activity"	Is predicted to enable DNA binding activity and protein heterodimerization activity. Is an ortholog of O. volvulus OVOC4061.	Enriched in reproductive tract according to proteomic study. Affected by ivermectin according to RNA-seq.
WBGene00230716	1.38421e-10	-0.416534	0.282	0.562	4.87935e-07	1.72099e-10	-0.416534	0.282	0.562	6.0665e-07	protein_coding	Protein kinase domain containing protein	Bm10455	N.A.	N.A.	N.A.	ATP binding, "protein kinase activity", "protein phosphorylation"	Is predicted to enable ATP binding activity and protein kinase activity.	N.A.
WBGene00233153	2.389e-11	-0.415546	0.549	0.8	8.42122e-08	4.65214e-11	-0.415546	0.549	0.8	1.63988e-07	protein_coding		Bm12892	N.A.	N.A.	N.A.	protein deubiquitination, "thiol-dependent ubiquitin-specific protease activity"	Is predicted to enable thiol-dependent ubiquitin-specific protease activity. Is an ortholog of C. elegans C04E6.5\; duo-1\; and duo-3.	N.A.
WBGene00226417	9.14917e-11	-0.415117	0.461	0.692	3.22508e-07	2.86482e-12	-0.415117	0.461	0.692	1.00985e-08	protein_coding	proliferating cell nuclear antigen (PCNA), putative	Bma-pcn-1	N.A.	N.A.	N.A.	DNA binding, "DNA polymerase processivity factor activity", "regulation of DNA replication"	Is predicted to enable DNA binding activity and DNA polymerase processivity factor activity. Is an ortholog of C. elegans pcn-1.	N.A.
WBGene00221333	2.62794e-11	-0.412449	0.228	0.511	9.26348e-08	6.71734e-09	-0.412449	0.228	0.511	2.36786e-05	protein_coding		Bm1072	N.A.	N.A.	N.A.	N.A.	Is an ortholog of O. volvulus OVOC6086.	N.A.
WBGene00227756	2.01038e-11	-0.362457	0.214	0.502	7.08658e-08	2.71324e-08	-0.362457	0.214	0.502	9.56417e-05	protein_coding	Trypsin family protein	Bma-try-1	N.A.	N.A.	N.A.	proteolysis, "serine-type endopeptidase activity"	Is predicted to enable serine-type endopeptidase activity. Is an ortholog of C. elegans try-1.	N.A.
WBGene00230007	1.1349e-10	-0.352299	0.306	0.61	4.00052e-07	2.43212e-08	-0.352299	0.306	0.61	8.57321e-05	protein_coding	C hordein, putative	Bm9746	N.A.	N.A.	N.A.	N.A.	N.A.	N.A.
WBGene00223989	7.05994e-11	-0.349624	0.888	0.937	2.48863e-07	8.40579e-12	-0.349624	0.888	0.937	2.96304e-08	protein_coding	RH49308p, putative	Bm3728	N.A.	N.A.	N.A.	N.A.	Is affected by ivermectin based on RNA-seq studies. Is an ortholog of C. elegans F31D4.9.	Affected by ivermectin according to RNA-seq.
WBGene00228825	2.08888e-08	-0.34463	0.447	0.657	7.36331e-05	3.56528e-08	-0.34463	0.447	0.657	0.000125676	protein_coding		Bm8564	N.A.	N.A.	N.A.	N.A.	Is an ortholog of O. volvulus OVOC3811.	N.A.
WBGene00229845	4.00286e-09	-0.325082	0.398	0.676	1.41101e-05	1.12828e-08	-0.325082	0.398	0.676	3.9772e-05	protein_coding		Bm9584	N.A.	N.A.	N.A.	N.A.	Is affected by ivermectin based on RNA-seq studies. Is predicted to encode a protein with the following domain: Saposin-like. Is an ortholog of O. volvulus OVOC387.	Affected by ivermectin according to RNA-seq.
WBGene00225426	1.65783e-07	-0.324881	0.233	0.438	0.000584387	7.71269e-08	-0.324881	0.233	0.438	0.000271872	protein_coding		Bma-acr-12	N.A.	N.A.	N.A.	acetylcholine-gated cation-selective channel activity, "extracellular ligand-gated ion channel activity", "integral component of membrane", "ion channel activity", "ion transmembrane transport", "ion transport", "postsynaptic membrane", "transmembrane signaling receptor activity"	Is predicted to enable acetylcholine-gated cation-selective channel activity and transmembrane signaling receptor activity. Is an ortholog of C. elegans acr-12. In C. elegans, acr-12 Is involved in calcium ion import across plasma membrane and regulation of muscle contraction.	N.A.
WBGene00234295	2.19791e-08	-0.322212	0.451	0.654	7.74765e-05	9.60851e-09	-0.322212	0.451	0.654	3.387e-05	protein_coding	cytochrome-c oxidase, putative	Bm14034	N.A.	N.A.	N.A.	rRNA processing, "small-subunit processome"	Is predicted to encode a protein with the following domains: Utp11 protein and Small-subunit processome, Utp11. Is an ortholog of C. elegans C16C10.2.	N.A.
WBGene00225880	3.52478e-07	-0.319036	0.388	0.571	0.00124248	1.08545e-08	-0.319036	0.388	0.571	3.82621e-05	protein_coding	Cyclin, N-terminal domain containing protein	Bma-cyb-3	N.A.	N.A.	N.A.	protein kinase binding, "regulation of cyclin-dependent protein serine/threonine kinase activity", "regulation of G2/M transition of mitotic cell cycle"	Is predicted to enable protein kinase binding activity. Is an ortholog of C. elegans cyb-3. In C. elegans, cyb-3 Is involved in several processes, including chromosome organization\; oocyte maturation\; and pronuclear migration.	N.A.
WBGene00221274	2.12035e-09	-0.317931	0.583	0.79	7.47424e-06	1.21369e-09	-0.317931	0.583	0.79	4.27825e-06	protein_coding	kiaa-iso protein homolog, putative	Bm1013	N.A.	N.A.	N.A.	transcription coactivator activity	Is predicted to enable transcription coactivator activity. Is an ortholog of C. elegans ZK973.9.	Affected by ivermectin according to RNA-seq.
WBGene00223009	2.63755e-08	-0.315437	0.937	0.978	9.29737e-05	7.19082e-08	-0.315437	0.937	0.978	0.000253477	protein_coding		Bm2748	N.A.	N.A.	N.A.	GTP binding, "GTPase activity", "microtubule", "microtubule-based process", "structural constituent of cytoskeleton"	Is predicted to enable GTP binding activity and GTPase activity. Is predicted to be a structural constituent of cytoskeleton. Is an ortholog of O. volvulus OVOC4792.	N.A.
WBGene00224389	8.76232e-09	-0.308684	0.879	0.94	3.08872e-05						protein_coding		Bma-ned-8	N.A.	N.A.	N.A.	N.A.	Is predicted to encode a protein with the following domains: Ubiquitin family\; Ubiquitin-like domain\; Ubiquitin domain\; and Ubiquitin-like domain superfamily. Is an ortholog of C. elegans ned-8. In C. elegans, ned-8 Is involved in negative regulation of DNA damage response, signal transduction by p53 class mediator\; negative regulation of gene expression\; and regulation of apoptotic process.	N.A.
WBGene00222232	1.29073e-07	-0.307192	0.66	0.813	0.000454982	4.09762e-07	-0.307192	0.66	0.813	0.00144441	protein_coding	PX domain containing protein	Bma-snx-1	N.A.	N.A.	N.A.	phosphatidylinositol binding	Is predicted to enable phosphatidylinositol binding activity. Is an ortholog of C. elegans snx-1. In C. elegans, snx-1 Is involved in several processes, including mechanosensory behavior\; phagosome-lysosome fusion involved in apoptotic cell clearance\; and protein localization to postsynaptic membrane.	N.A.		Down_F120vsF30
WBGene00223531	3.71716e-07	-0.297537	0.806	0.873	0.0013103	4.09382e-07	-0.297537	0.806	0.873	0.00144307	protein_coding		Bma-rpl-33.1	N.A.	N.A.	N.A.	ribosome, "structural constituent of ribosome", "translation"	Is predicted to be a structural constituent of ribosome. Is an ortholog of C. elegans rpl-33.	N.A.
WBGene00226227	2.70887e-08	-0.285258	0.267	0.508	9.54878e-05	1.16315e-06	-0.285258	0.267	0.508	0.0041001	protein_coding		Bma-gld-1	N.A.	N.A.	N.A.	nucleic acid binding, "regulation of translation", "RNA binding", "single-stranded RNA binding"	Is predicted to enable single-stranded RNA binding activity. Is an ortholog of C. elegans asd-2 and gld-1. In C. elegans, gld-1 Is involved in several processes, including negative regulation of nitrogen compound metabolic process\; oocyte fate determination\; and positive regulation of female gonad development.	N.A.
WBGene00229316	1.67227e-07	-0.284566	0.214	0.435	0.000589475	5.66187e-06	-0.284566	0.214	0.435	0.0199581	protein_coding		Bm9055	N.A.	N.A.	N.A.	N.A.	Is affected by ivermectin based on RNA-seq studies. Is an ortholog of O. volvulus OVOC9334.	Affected by ivermectin according to RNA-seq.
WBGene00224931	1.83986e-08	-0.281638	0.359	0.616	6.4855e-05	2.81122e-07	-0.281638	0.359	0.616	0.000990956	protein_coding		Bma-sgca-1	N.A.	N.A.	N.A.	calcium ion binding, "membrane", "sarcoglycan complex"	Is predicted to enable calcium ion binding activity. Is an ortholog of C. elegans sgca-1.	N.A.
WBGene00229213	1.0979e-05	-0.279123	0.112	0.257	0.0387008						protein_coding		Bm8952	N.A.	N.A.	N.A.	N.A.	Is affected by ivermectin based on RNA-seq studies. Is an ortholog of O. volvulus OVOC10530.	Affected by ivermectin according to RNA-seq.
WBGene00231160	1.22123e-05	-0.274074	0.568	0.765	0.0430484						protein_coding		Bm10899	N.A.	N.A.	N.A.	N.A.	Is an ortholog of O. volvulus OVOC5433.	N.A.
WBGene00233912	1.30719e-05	-0.273238	0.985	0.968	0.0460784	2.17993e-06	-0.273238	0.985	0.968	0.00768425	protein_coding	ubiquitin-like protein, putative	Bma-ubq-2	N.A.	N.A.	N.A.	ribosome, "structural constituent of ribosome", "translation"	Is predicted to be a structural constituent of ribosome. Is an ortholog of C. elegans ubq-2. In C. elegans, ubq-2 Is involved in polarity specification of anterior\/posterior axis.	N.A.
WBGene00234324	5.73852e-08	-0.269314	0.777	0.911	0.000202283	3.07684e-07	-0.269314	0.777	0.911	0.00108458	protein_coding	Dynein light chain 1, cytoplasmic, putative	Bma-dlc-1	N.A.	N.A.	N.A.	dynein complex, "microtubule-based process"	Is predicted to encode a protein with the following domains: Dynein light chain type 1\; Dynein light chain, type 1\/2\; and Dynein light chain superfamily. Is an ortholog of C. elegans dlc-1.	N.A.
WBGene00222470	1.28813e-08	-0.268451	0.296	0.571	4.54066e-05	1.74369e-06	-0.268451	0.296	0.571	0.00614649	protein_coding	Conserved hypothetical protein, putative	Bm2209	N.A.	N.A.	N.A.	N.A.	Is an ortholog of C. elegans C14H10.2.	N.A.
WBGene00220277	9.5621e-08	-0.266122	0.039	0.2	0.000337064						protein_coding		Bm16	N.A.	N.A.	N.A.	N.A.	Is affected by ivermectin based on RNA-seq studies. Is an ortholog of O. volvulus OVOC3682.	Affected by ivermectin according to RNA-seq.
WBGene00228896	8.65883e-07	-0.249681	0.121	0.308	0.00305224						protein_coding		Bma-cyp-42A1.2	N.A.	N.A.	N.A.	heme binding, "iron ion binding", "oxidation-reduction process", "oxidoreductase activity, acting on paired donors, with incorporation or reduction of molecular oxygen"	Is predicted to enable heme binding activity\; iron ion binding activity\; and oxidoreductase activity, acting on paired donors, with incorporation or reduction of molecular oxygen. Is an ortholog of C. elegans cyp-42A1.	N.A.		up_F120vsF30
WBGene00234326	1.06469e-06	-0.248924	0.971	0.971	0.00375303	1.97702e-06	-0.248924	0.971	0.971	0.00696898	protein_coding		Bma-rpl-35	N.A.	N.A.	N.A.	ribosome, "structural constituent of ribosome", "translation"	Is predicted to be a structural constituent of ribosome. Is an ortholog of C. elegans rpl-35.	N.A.
WBGene00222707	9.18263e-06	-0.248031	0.665	0.8	0.0323688						protein_coding		Bm2446	N.A.	N.A.	N.A.	N.A.	Is predicted to encode a protein with the following domains: Saposin-like type B, region 2\; Saposin B type, region 2\; Saposin B type domain\; and Saposin-like. Is an ortholog of C. elegans spp-10 and spp-8.	N.A.
WBGene00228795	4.94936e-06	-0.247898	0.66	0.825	0.0174465	9.20909e-06	-0.247898	0.66	0.825	0.032462	protein_coding		Bm8534	N.A.	N.A.	N.A.	N.A.	Is affected by ivermectin based on RNA-seq studies. Is predicted to encode a protein with the following domain: Protein POLR1D, isoform 2-like. Is an ortholog of O. volvulus OVOC4069.	Affected by ivermectin according to RNA-seq.
WBGene00226372	6.94471e-06	-0.247709	0.442	0.629	0.0244801	1.99867e-06	-0.247709	0.442	0.629	0.0070453	protein_coding		Bm6111	N.A.	N.A.	N.A.	lipid metabolic process	Is predicted to encode a protein with the following domains: Fatty acid desaturase and Fatty acid desaturase domain. Is an ortholog of C. elegans fat-1 and fat-2. In C. elegans, fat-1 Is involved in positive regulation of locomotion and unsaturated fatty acid biosynthetic process.	N.A.
WBGene00221112	1.10982e-05	-0.246078	0.073	0.213	0.0391212						protein_coding		Bm851	N.A.	N.A.	N.A.	N.A.	Is affected by ivermectin based on RNA-seq studies.	Affected by ivermectin according to RNA-seq.
WBGene00221322	3.46674e-06	-0.245545	0.767	0.921	0.0122202						protein_coding	Conserved hypothetical protein, putative	Bm1061	N.A.	N.A.	N.A.	mitochondrial electron transport, mitochondrial inner membrane", "mitochondrial respiratory chain complex III", ubiquinol to cytochrome c"	Is affected by ivermectin based on RNA-seq studies. Is predicted to encode a protein with the following domains: Ubiquinol-cytochrome C reductase, UQCRX\/QCR9 like\; Cytochrome b-c1 complex subunit 9\; and Cytochrome b-c1 complex subunit 9 superfamily. Is an ortholog of O. volvulus OVOC7684.	Affected by ivermectin according to RNA-seq.
WBGene00223179	6.28353e-06	-0.238321	0.626	0.781	0.0221494						protein_coding		Bm2918	N.A.	N.A.	N.A.	N.A.	Is an ortholog of C. elegans C53H9.3.	N.A.
WBGene00229430	9.50435e-06	-0.236448	0.184	0.352	0.0335028						protein_coding		Bm9169	N.A.	N.A.	N.A.	N.A.	Is predicted to encode a protein with the following domains: Chondroitin proteoglycan 4 and Chondroitin proteoglycan 4. Is an ortholog of O. volvulus OVOC4622.	N.A.
WBGene00220555	2.62506e-06	-0.167921	0.743	0.419	0.00925334						protein_coding		Bm294	N.A.	N.A.	N.A.	N.A.	N.A.	N.A.
WBGene00268831	8.09994e-06	0.199146	0.403	0.219	0.0285523						protein_coding		Bma-nars-1.5	N.A.	N.A.	N.A.	aminoacyl-tRNA ligase activity, "asparagine-tRNA ligase activity", "asparaginyl-tRNA aminoacylation", "ATP binding", "nucleic acid binding", "nucleotide binding", "tRNA aminoacylation for protein translation"	Is predicted to enable ATP binding activity\; asparagine-tRNA ligase activity\; and nucleic acid binding activity. Is an ortholog of C. elegans nars-1. In C. elegans, nars-1 Is involved in translation.	N.A.
WBGene00226491	7.01158e-09	0.226317	0.248	0.07	2.47158e-05						protein_coding		Bma-lap-2	N.A.	N.A.	N.A.	cytoplasm, "manganese ion binding", "metalloaminopeptidase activity", "protein metabolic process", "proteolysis"	Is predicted to enable manganese ion binding activity and metalloaminopeptidase activity. Is an ortholog of C. elegans lap-2.	N.A.
WBGene00223435	2.7256e-06	0.23934	0.379	0.2	0.00960774						protein_coding	MF1 antigen,endochitinase, putative	Bma-cht-1.2	N.A.	reproductive tract	N.A.	carbohydrate metabolic process, "chitin binding", "extracellular region"	Is predicted to enable chitin binding activity. Is an ortholog of C. elegans cht-1. In C. elegans, cht-1 Is involved in response to fungus.	Enriched in reproductive tract according to proteomic study.
WBGene00233925	1.25999e-05	0.241527	0.524	0.337	0.0444147	6.22033e-06	0.241527	0.524	0.337	0.0219267	protein_coding	eukaryotic translation initiation factor 3 subunit 4, putative	Bma-eif-3.G	N.A.	N.A.	N.A.	cytoplasm, "eukaryotic translation initiation factor 3 complex", "nucleic acid binding", "translation initiation factor activity"	Is predicted to enable translation initiation factor activity. Is an ortholog of C. elegans eif-3.G.	N.A.
WBGene00225845	6.23642e-06	0.247694	0.481	0.292	0.0219834						protein_coding		Bma-enpl-1	N.A.	N.A.	N.A.	ATP binding, "ATPase activity", "protein folding", "unfolded protein binding"	Is predicted to enable ATP binding activity and unfolded protein binding activity. Is an ortholog of C. elegans enpl-1.	N.A.
WBGene00220737	1.38396e-09	0.267511	0.417	0.181	4.87846e-06	1.22796e-05	0.267511	0.417	0.181	0.0432855	protein_coding		Bm476	N.A.	N.A.	N.A.	N.A.	Is an ortholog of C. elegans C14C10.2.	N.A.
WBGene00220619	3.10559e-07	0.269691	0.689	0.489	0.00109472	2.39561e-06	0.269691	0.689	0.489	0.00844454	protein_coding		Bm358	N.A.	N.A.	N.A.	NADH dehydrogenase (ubiquinone) activity, "oxidation-reduction process"	Is predicted to enable NADH dehydrogenase (ubiquinone) activity. Is an ortholog of O. volvulus OVOC12634.	Affected by ivermectin according to RNA-seq.
WBGene00224169	1.6241e-06	0.270173	0.466	0.273	0.00572496	5.71075e-06	0.270173	0.466	0.273	0.0201304	protein_coding		Bm3908	N.A.	N.A.	N.A.	N.A.	Is predicted to encode a protein with the following domains: Intermediate filament protein\; Intermediate filament, ifa\/ifb\; Lamin tail domain superfamily\; Intermediate filament, rod domain\; and Intermediate filament, rod domain, coil 1B. Is an ortholog of O. volvulus OVOC8446.	N.A.
WBGene00229607	1.14345e-06	0.276276	0.442	0.232	0.00403068						protein_coding	Transthyretin-like family protein	Bm9346	N.A.	N.A.	N.A.	cell surface	Is affected by ivermectin based on RNA-seq studies. Is predicted to encode a protein with the following domains: Transthyretin-like family\; Transthyretin-like\; and Transthyretin-like superfamily. Is an ortholog of C. elegans ttr-15\; ttr-16\; and ttr-17.	Affected by ivermectin according to RNA-seq.
WBGene00230858	2.96679e-06	0.277222	0.408	0.232	0.0104579	3.71249e-06	0.277222	0.408	0.232	0.0130865	protein_coding	small heat shock protein, putative	Bma-hsp-17	N.A.	body wall	N.A.	N.A.	Is enriched in body wall based on proteomic studies. Is predicted to encode a protein with the following domains: Hsp20\/alpha crystallin family\; Alpha crystallin\/Small heat shock protein, animal type\; Alpha crystallin\/Hsp20 domain\; and HSP20-like chaperone. Is an ortholog of C. elegans sip-1 and F08H9.4 and members of the C. elegans hsp gene class including hsp-16.2. In C. elegans, hsp-16.1…	Enriched in body wall according to proteomic study.
WBGene00223985	2.6097e-07	0.281827	0.879	0.838	0.000919919	8.98238e-07	0.281827	0.879	0.838	0.00316629	protein_coding	FKBP-type peptidyl-prolyl cis-trans isomerase-59, BmFKBP59	Bma-fkb-6	N.A.	N.A.	N.A.	peptidyl-prolyl cis-trans isomerase activity	Is predicted to enable peptidyl-prolyl cis-trans isomerase activity. Is an ortholog of C. elegans fkb-6. In C. elegans, fkb-6 Is involved in protein peptidyl-prolyl isomerization.	N.A.
WBGene00231188	7.5138e-06	0.293504	0.515	0.352	0.0264862	7.18929e-07	0.293504	0.515	0.352	0.00253423	protein_coding		Bm10927	N.A.	N.A.	N.A.	N.A.	Is affected by ivermectin based on RNA-seq studies. Is predicted to encode a protein with the following domain: . Is an ortholog of O. volvulus OVOC5320.	Affected by ivermectin according to RNA-seq.
WBGene00234156	3.78361e-07	0.318748	0.985	0.987	0.00133372	1.59018e-06	0.318748	0.985	0.987	0.00560538	protein_coding	Translationally controlled tumor protein, putative	Bma-tct-1	N.A.	N.A.	N.A.	N.A.	Is predicted to encode a protein with the following domains: Translationally controlled tumour protein\; Mss4-like superfamily\; Mss4\/translationally controlled tumour-associated TCTP\; and Translationally controlled tumour protein. Is an ortholog of C. elegans tct-1.	N.A.
WBGene00222474	5.67857e-10	0.320612	0.51	0.254	2.00169e-06	3.1139e-07	0.320612	0.51	0.254	0.00109765	protein_coding		Bma-popl-4	N.A.	N.A.	N.A.	ribonuclease activity, "ribonuclease P complex", "RNA binding", "RNA processing", "tRNA processing"	Is predicted to enable RNA binding activity and ribonuclease activity. Is an ortholog of C. elegans popl-4.	N.A.
WBGene00225415	2.37049e-06	0.324838	0.922	0.851	0.00835596						protein_coding		Bma-nduo-4	N.A.	N.A.	N.A.	ATP synthesis coupled electron transport, "NADH dehydrogenase (ubiquinone) activity", "oxidation-reduction process"	Is predicted to enable NADH dehydrogenase (ubiquinone) activity. Is an ortholog of C. elegans nduo-4.	N.A.
WBGene00224373	9.86265e-09	0.328388	0.947	0.848	3.47658e-05	7.64925e-12	0.328388	0.947	0.848	2.69636e-08	protein_coding	histone H4, putative	Bm4112	N.A.	reproductive tract	N.A.	DNA binding, "protein heterodimerization activity"	Is predicted to enable DNA binding activity and protein heterodimerization activity. Is an ortholog of C. elegans his-10\; his-31\; and his-64. In C. elegans, his-10 Is involved in defense response to Gram-negative bacterium and innate immune response.	Enriched in reproductive tract according to proteomic study.
WBGene00220387	3.51651e-11	0.432475	0.971	0.965	1.23957e-07						protein_coding		Bm126	N.A.	N.A.	N.A.	aerobic respiration, "cytochrome-c oxidase activity", "heme binding", "integral component of membrane", "oxidation-reduction process"	Is predicted to enable cytochrome-c oxidase activity and heme binding activity. Is an ortholog of O. volvulus OVOC12628.	N.A.
WBGene00268299	3.10503e-08	0.647507	0.607	0.39	0.000109452	5.20873e-13	0.647507	0.607	0.39	1.83608e-09	protein_coding		Bm17156	N.A.	N.A.	N.A.	N.A.	Is predicted to encode a protein with the following domain: . Is an ortholog of O. volvulus OVOC2056 and OVOC3284.	N.A.
